# Deep thermal proteome profiling for detection of proteoforms and drug sensitivity biomarkers

**DOI:** 10.1101/2022.06.10.495491

**Authors:** Nils Kurzawa, Matthias Stahl, Isabelle Leo, Elena Kunold, Isabelle Becher, Anastasia Audrey, Georgios Mermelekas, Wolfgang Huber, André Mateus, Mikhail M. Savitski, Rozbeh Jafari

**Author notes:** These senior authors contributed equally and both serve as corresponding authors. Correspondence should be addressed to M.M.S. and R.J. These first authors contributed equally to this paper (Nils Kurzawa, Matthias Stahl).

## Abstract

The complexity of the functional proteome extends significantly beyond the protein coding genome resulting in millions of proteoforms. Investigation of proteoforms and their functional roles is important to understand cellular physiology and its deregulation in diseases, but challenging to perform systematically. Here, we apply thermal proteome profiling with deep peptide coverage to detect functional proteoforms in acute lymphoblastic leukemia cell lines with different cytogenetic aberrations. We detect 15,846 proteoforms, capturing differently spliced, post-translationally modified, and cleaved proteins expressed from 9,290 genes. We identify differential coaggregation of proteoform pairs and establish links to disease biology. Moreover, we systematically make use of measured biophysical proteoform states to find specific biomarkers of drug sensitivity. Our approach thus provides a powerful and unique tool for systematic detection and functional annotation of proteoforms.
