## Supplementary material for "Deep thermal proteome profiling for detection of proteoforms and drug sensitivity biomarkers": suppl_data_1_tmt_set_annotation.txt

tmt_set	labels	sample_name	subtype	sex	developmental_stage
Set1	126-130N	RCH-ACV	TCF3-PBX1	F	pro-B
Set1	134-130C	LC4-1	MEF2D-HNRNPUL1	F	early pre-B
Set2	126-130N	REH	ETV6-RUNX1	F	pre-pro-B
Set2	134-130C	P30-OHKUBO	MEF2D-HNRNPUL1	F	early pre-B
Set3	126-130N	KASUMI-9	MEF2D-HNRNPUL1	M	early pre-B
Set3	134-130C	SEM	KMT2A-AFF1	F	pre-B
Set4	134-130C	697	TCF3-PBX1	M	pro-B
Set4	126-130N	COG-355	ETV6-RUNX1	M	pro-B
Set5	134-130C	ALL-PO	KMT2A-AFF1	F	pre-pro-B
Set5	126-130N	KASUMI-2	TCF3-PBX1	M	pro-B
Set6	126-130N	SUP-B15	BCR-ABL1	M	pro-B
Set6	134-130C	MHH-CALL-3	TCF3-PBX1	F	pro-B
Set7	126-130N	TMD5	BCR-ABL1	M	pre-B
Set7	134-130C	KOPN-8	KMT2A-MLLT1	F	late pre-B
Set8	126-130N	NALL-1	PAX5-ETV6	M	pro-B
Set8	134-130C	COG-319	TCF3-PBX1	F	pro-B
Set9	126-130N	MHH-CALL-2	other	F	early pre-B
Set9	134-130C	COG-394	ZMIZ1-ABL1	F	late pre-B
Set10	126-130N	HAL-01	TCF3-HLF	F	pro-B
Set10	134-130C	MHH-CALL-4	IGH-CRLF2	M	pro-B
Set11	126-130N	RCH-ACV-BR2	TCF3-PBX1	F	pro-B
Set11	134-130C	MHH-CALL-3-BR2	TCF3-PBX1	F	pro-B
