## Supplementary material for "Deep thermal proteome profiling for detection of proteoforms and drug sensitivity biomarkers": suppl_data_6_HiRIEF_gradient_lengths.xlsx

### Sheet: Dynamic LC-MS Length pI 3-10
Supplementary Data 6: Dynamic range HiRIEF LC-MS/MS gradient lengths
Fraction	LC gradient length
fraction_01	50 min
fraction_02	50 min
fraction_03	70 min
fraction_04	70 min
fraction_05	90 min
fraction_06	90 min
fraction_07	110 min
fraction_08	110 min
fraction_09	110 min
fraction_10	110 min
fraction_11	110 min
fraction_12	90 min
fraction_13	90 min
fraction_14	90 min
fraction_15	90 min
fraction_16	70 min
fraction_17	50 min
fraction_18	50 min
fraction_19	50 min
fraction_20	accumulate in trap column
fraction_21	accumulate in trap column
fraction_22	accumulate in trap column
fraction_23	accumulate in trap column
fraction_24	accumulate in trap column
fraction_25	accumulate in trap column
fraction_26	accumulate in trap column
fraction_27	50 min
fraction_28	50 min
fraction_29	70 min
fraction_30	50 min
fraction_31	50 min
fraction_32	accumulate in trap column
fraction_33	accumulate in trap column
fraction_34	accumulate in trap column
fraction_35	accumulate in trap column
fraction_36	50 min
fraction_37	50 min
fraction_38	70 min
fraction_39	70 min
fraction_40	50 min
fraction_41	50 min
fraction_42	50 min
fraction_43	accumulate in trap column
fraction_44	accumulate in trap column
fraction_45	accumulate in trap column
fraction_46	accumulate in trap column
fraction_47	accumulate in trap column
fraction_48	accumulate in trap column
fraction_49	accumulate in trap column
fraction_50	50 min
fraction_51	70 min
fraction_52	70 min
fraction_53	accumulate in trap column
fraction_54	accumulate in trap column
fraction_55	accumulate in trap column
fraction_56	accumulate in trap column
fraction_57	accumulate in trap column
fraction_58	accumulate in trap column
fraction_59	accumulate in trap column
fraction_60	accumulate in trap column
fraction_61	accumulate in trap column
fraction_62	accumulate in trap column
fraction_63	accumulate in trap column
fraction_64	50 min
fraction_65	50 min
fraction_66	70 min
fraction_67	accumulate in trap column
fraction_68	accumulate in trap column
fraction_69	accumulate in trap column
fraction_70	accumulate in trap column
fraction_71	50 min
fraction_72	50 min

### Sheet: LC-MS length pI 3.7-4.9
Supplementary Data 6: Acidic range HiRIEF LC-MS/MS gradient lengths
Fraction	LC gradient length
fraction_01	50 min
fraction_02	50 min
fraction_03	50 min
fraction_04	50 min
fraction_05	50 min
fraction_06	50 min
fraction_07	50 min
fraction_08	50 min
fraction_09	50 min
fraction_10	50 min
fraction_11	50 min
fraction_12	50 min
fraction_13	50 min
fraction_14	50 min
fraction_15	50 min
fraction_16	50 min
fraction_17	50 min
fraction_18	50 min
fraction_19	50 min
fraction_20	50 min
fraction_21	50 min
fraction_22	50 min
fraction_23	50 min
fraction_24	50 min
fraction_25	50 min
fraction_26	50 min
fraction_27	50 min
fraction_28	50 min
fraction_29	50 min
fraction_30	50 min
fraction_31	50 min
fraction_32	50 min
fraction_33	50 min
fraction_34	50 min
fraction_35	50 min
fraction_36	50 min
fraction_37	50 min
fraction_38	50 min
fraction_39	50 min
fraction_40	50 min
fraction_41	50 min
fraction_42	50 min
fraction_43	50 min
fraction_44	50 min
fraction_45	50 min
fraction_46	50 min
fraction_47	50 min
fraction_48	50 min
fraction_49	50 min
fraction_50	50 min
fraction_51	50 min
fraction_52	50 min
fraction_53	50 min
fraction_54	50 min
fraction_55	50 min
fraction_56	50 min
fraction_57	50 min
fraction_58	50 min
fraction_59	50 min
fraction_60	50 min
fraction_61	50 min
fraction_62	50 min
fraction_63	50 min
fraction_64	50 min
fraction_65	50 min
fraction_66	50 min
fraction_67	50 min
fraction_68	50 min
fraction_69	50 min
fraction_70	50 min
fraction_71	50 min
fraction_72	50 min
